# The signaling lipid sphingosine 1-phosphate regulates mechanical pain

**DOI:** 10.1101/236778

**Authors:** Rose Z. Hill, Benjamin U. Hoffman, Takeshi Morita, Stephanie M. Campos, Ellen A. Lumpkin, Rachel B. Brem, Diana M. Bautista

## Abstract

Somatosensory neurons mediate responses to diverse mechanical stimuli, from innocuous touch to noxious pain. While recent studies have identified distinct populations of A mechanonociceptors (AMs) that are required for mechanical pain, the molecular underpinnings of mechanonociception remain unknown. Here, we show that the bioactive lipid sphingosine 1-phosphate (S1P) and S1P Receptor 3 (S1PR3) are critical regulators of acute mechanonociception. Genetic or pharmacological ablation of S1PR3, or blockade of S1P production, significantly impaired the behavioral response to noxious mechanical stimuli, with no effect on responses to innocuous touch or thermal stimuli. These effects are mediated by fast-conducting A mechanonociceptors, which displayed a significant decrease in mechanosensitivity in S1PR3 mutant mice. We show that S1PR3 signaling tunes mechanonociceptor excitability via modulation of KCNQ2/3 channels. Our findings define a new role for S1PR3 in regulating neuronal excitability and establish the importance of S1P/S1PR3 signaling in the setting of mechanical pain thresholds.
