## Supplementary Materials for "The signaling lipid sphingosine 1-phosphate regulates mechanical pain"

### Sheet: Sheet1
Exp Date	Mouse ID	Genotype	DOB	Sex	CV (m/s)	Von Frey (mN)	Mean Firing Rate (Hz)							Cumulative probability							Dynamic to Static Firing Rate Analysis (256 mN)										Adapting	Non-Adapting	Non-Responders
							4 mN	8 mN	16 mN	32 mN	64 mN	128 mN	256 mN	4 mN	8 mN	16 mN	32 mN	64 mN	128 mN	256 mN	Mean Dynamic frq (Hz)	Mean Static Frq (Hz)	Dynamic/Static	Dynamic/Static>2	Dynamic/Static≤2	# Adapting	# Non-Adapting	# Non Responders			# Fibers	# Fibers	# Fibers
06.28.17	586_fiber1	HET	2017-03-30	F	2.7	3.92	0	0	0	0.2	4.8	5.6	13.4	0	0	0	1	1	1	1	0	13.9583	0	0	1		NA			HET	20	18	2
06.28.17	586_fiber3	HET	2017-03-30	F	6.4	1.56	0	0	0	1.2	3.6	8.6	14.6	0	0	0	1	1	1	1	0	15.2083	0	0	1		NA			KO	2	29	5
06.28.17	586_fiber4	HET	2017-03-30	F	6.06	0.69	0	0	0	0	6	5.4	9.6	0	0	0	0	1	1	1	75	6.875	10.9091	1	0	A
06.28.17	586_fiber5	HET	2017-03-30	F	6.13	0.392	0	0	0	0.6	2.6	6.2	16.8	0	0	0	1	1	1	1	40	15.8333	2.52632	1	0	A
06.28.17	586_fiber6	HET	2017-03-30	F	4.47	0.392	0	0	0	0.4	1.4	4.6	10.4	0	0	0	1	1	1	1	45	8.95833	5.02326	1	0	A
08.03.17	939_fiber1	HET	2017-06-08	M	6.72258	1.56	0.2	0	0	0.2	1.4	8	24.2	1	0	0	1	1	1	1	55	22.9167	2.4	1	0	A
08.03.17	939_fiber2	HET	2017-06-08	M	9.45026	1.56	0	0	0	0	0	2.8	9.6	0	0	0	0	0	1	1	30	8.75	3.42857	1	0	A
08.03.17	939_fiber3	HET	2017-06-08	M	7.29608	1.56	0	0	0.6	0.2	5.8	14.2	11.8	0	0	1	1	1	1	1	25	11.25	2.22222	1	0	A
08.03.17	939_fiber4	HET	2017-06-08	M	8.72143	0.686	0	0	0	0.2	2.2	4.8	9.8	0	0	0	1	1	1	1	80	6.875	11.6364	1	0	A
08.07.17	941_fiber1	HET	2017-06-08	M	6.64643	3.92	0	0	0	0	0	0.8	5.8	0	0	0	0	0	1	1	0	6.04167	0	0	1		NA
08.07.17	941_fiber2	HET	2017-06-08	M	7.7814	0.686	0	0	0	0	0.2	5.8	17	0	0	0	0	1	1	1	40	16.0417	2.49351	1	0	A
08.07.17	941_fiber3	HET	2017-06-08	M	6.82115	3.92	0	0	0	0.2	0.4	19.4	19.6	0	0	0	1	1	1	1	55	18.125	3.03448	1	0	A
08.07.17	941_fiber4	HET	2017-06-08	M	7.93023	1.56	0	0	0	0	0.2	6.4	10.6	0	0	0	0	1	1	1	25	10	2.5	1	0	A
08.07.17	941_fiber5	HET	2017-06-08	M	2.2777	3.92	0	0	0	0	0	2.2	14.4	0	0	0	0	0	1	1	10	14.5833	0.685714	0	1		NA
08.07.17	941_fiber6	HET	2017-06-08	M	6.91875	0.686	0	0	0	0.2	3	7.6	16	0	0	0	1	1	1	1	20	15.8333	1.26316	0	1		NA
08.07.17	941_fiber7	HET	2017-06-08	M	2.9315	1.56	0	2	6	11	21	26	22.6	0	1	1	1	1	1	1	20	22.7083	0.880734	0	1		NA
08.07.17	941_fiber8	HET	2017-06-08	M	6.66353	1.56	0	0	0	0.2	2.2	13	23.4	0	0	0	1	1	1	1	55	22.0833	2.49057	1	0	A
08.07.17	941_fiber9	HET	2017-06-08	M	7.905	0.686	0	0	0	0.2	0.6	4.8	10.4	0	0	0	1	1	1	1	15	10.2083	1.46939	0	1		NA
08.14.17	893_fiber1	HET	2017-06-01	M	6.0176	1.56	0	0	0	0.2	0.2	3	22.8	0	0	0	1	1	1	1	15	23.125	0.648649	0	1		NA
08.14.17	893_fiber2	HET	2017-06-01	M	6.0176	1.56	0	0	0.2	0.2	0.6	3.4	9.6	0	0	1	1	1	1	1	25	8.95833	2.7907	1	0	A
08.17.17	945_fiber1	HET	2017-06-08	M	2.50164	3.92	0	0	0	0	0.8	3.2	10.6	0	0	0	0	1	1	1	15	10.4167	1.44	0	1		NA
08.17.17	945_fiber2	HET	2017-06-08	M	5.10645	1.56	0.2	0.2	0.4	0.2	0.4	0.6	7.2	1	1	1	1	1	1	1	30	6.25	4.8	1	0	A
08.17.17	945_fiber3	HET	2017-06-08	M	7.98367	0.686	0	0	0.2	0.4	2.8	6.4	12.4	0	0	1	1	1	1	1	20	12.0833	1.65517	0	1		NA
08.17.17	945_fiber4	HET	2017-06-08	M	7.47949	0.686	0	0.2	0.2	0.2	0.2	4	16.4	0	1	1	1	1	1	1	85	13.5417	6.27692	1	0	A
08.17.17	945_fiber5	HET	2017-06-08	M	5.3549	0.69	0	0	0	0	0.2	5	14.2	0	0	0	0	1	1	1	40	13.125	3.04762	1	0	A
08.17.17	945_fiber6	HET	2017-06-08	M	5.05694	1.56	0	0	0	0	0	2.8	6.8	0	0	0	0	0	1	1	10	6.66667	1.5	0	1		NA
08.21.17	944_fiber1	HET	2017-06-08	M	6.38105	5.88	0	0	0	0	0	0.6	4.8	0	0	0	0	0	1	1	0	5	0	0	1		NA
08.21.17	944_fiber2	HET	2017-06-08	M	4.66812	9.8	0	0	0	0	0	0	4	0	0	0	0	0	0	1	10	3.75	2.66667	1	0	A
08.21.17	944_fiber3	HET	2017-06-08	M	2.69389	5.88	0	0	0	0	0	0	0	0	0	0	0	0	0	0	0	0	0	0	0			NR
08.21.17	944_fiber4	HET	2017-06-08	M	5.41852	1.56	0	0	0	0	0.6	5	10.2	0	0	0	0	1	1	1	10	10.2083	0.979592	0	1		NA
08.21.17	944_fiber5	HET	2017-06-08	M	3.06244	3.92	0	0	0	0	0	0.4	9.8	0	0	0	0	0	1	1	0	10.2083	0	0	1		NA
08.21.17	944_fiber6	HET	2017-06-08	M	4.71967	0.69	0	0.2	0	0	2	4.6	6	0	1	0	0	1	1	1	0	6.25	0	0	1		NA
08.21.17	944_fiber7	HET	2017-06-08	M	4.43768	13.72	0	0	0	0	0	0	0.6	0	0	0	0	0	0	1	0	0.625	0	0	1		NA
08.21.17	944_fiber8	HET	2017-06-08	M	5.27333	9.8	0	0	0	0	0	0	0	0	0	0	0	0	0	0	0	0	0	0	0			NR
09.28.17	065_fiber1	HET	2017-07-03	F	8.08913	1.56	0	0	0	0.2	5.6	7	17.4	0	0	0	1	1	1	1	45	16.25	2.76923	1	0	A
09.28.17	065_fiber2	HET	2017-07-03	F	4.54068	0.686	1	0	0.2	0.4	11	14	20.2	1	0	1	1	1	1	1	30	19.7917	1.51579	0	1		NA
09.28.17	065_fiber3	HET	2017-07-03	F	5.6713	1.56	0	0	0	0	0	0.2	9.4	0	0	0	0	0	1	1	15	9.16667	1.63636	0	1		NA
09.28.17	065_fiber4	HET	2017-07-03	F	8.925	0.686	0	0	0	0	5	12	18.8	0	0	0	0	1	1	1	45	17.7083	2.54118	1	0	A
09.28.17	065_fiber5	HET	2017-07-03	F	7.77857	0.392	0	0.2	0.8	1	4	8.4	25.4	0	1	1	1	1	1	1	75	23.3333	3.21429	1	0	A
09.28.17	065_fiber6	HET	2017-07-03	F	7.74902	1.56	0	0	0	0.2	0.6	12.2	7.6	0	0	0	1	1	1	1	35	6.45833	5.41935	1	0	A
06.21.17	616_fiber4	KO	2017-04-03	F	10.59	19.6	0	0	0	0	0	2.4	22.8	0	0	0	0	0	1	1	10	23.3333	0.428571	0	1		NA
06.23.17	618_fiber1	KO	2017-04-03	F	13.11	1.56	0	0	0	0.2	0	4.2	13.2	0	0	0	1	0	1	1	25	12.7083	1.96721	0	1		NA
06.23.17	618_fiber2	KO	2017-04-03	F	1.25	3.92	0	0	0	0	0	0	1.2	0	0	0	0	0	0	1	0	1.25	0	0	1		NA
06.23.17	618_fiber4	KO	2017-04-03	F	1.95	58.8	0	0	0	0	0	0	0	0	0	0	0	0	0	0	0	0	0	0	0			NR
06.25.17	614_fiber1	KO	2017-04-03	F	1.69	1.56	0.6	0.6	1	3.4	9.6	13.8	35.4	1	1	1	1	1	1	1	25	35.8333	0.697674	0	1		NA
06.25.17	614_fiber2	KO	2017-04-03	F	4.13	3.92	0	0	0	0	0.2	4.6	18.8	0	0	0	0	1	1	1	10	19.1667	0.521739	0	1		NA
06.26.17	588_fiber1	KO	2017-03-30	F	4.65	3.92	0.8	1	0.6	2.6	4.6	8.8	25	1	1	1	1	1	1	1	10	25.625	0.390244	0	1		NA
06.26.17	588_fiber2	KO	2017-03-30	F	2.29	9.8	0	0	0	0	0	4.4	0	0	0	0	0	0	1	0	0	0	0	0	0			NR
06.26.17	588_fiber3	KO	2017-03-30	F	7.64	5.88	0	0	0	0	0	0	2.8	0	0	0	0	0	0	1	0	2.91667	0	0	1		NA
06.26.17	588_fiber4	KO	2017-03-30	F	2.06	5.88	0	0.2	0.6	2	4	1.8	10.2	0	1	1	1	1	1	1	0	10.625	0	0	1		NA
06.26.17	588_fiber5	KO	2017-03-30	F	2.38	3.92	0	0	0	0	0.6	5.2	18.8	0	0	0	0	1	1	1	10	19.1667	0.521739	0	1		NA
06.26.17	588_fiber6	KO	2017-03-30	F	5.43	5.88	0	0	0	0	0	0	1.8	0	0	0	0	0	0	1	0	1.875	0	0	1		NA
06.27.17	589_fiber1	KO	2017-03-30	F	6.21	9.8	0	0	0	0	0	4.6	11.4	0	0	0	0	0	1	1	20	11.0417	1.81132	0	1		NA
06.29.17	591_fiber1	KO	2017-03-30	F	6.98	19.6	0.2	0.2	0.2	0	0	0	0	1	1	1	0	0	0	0	0	0	0	0	0			NR
08.10.17	891_fiber1	KO	2017-06-01	M	5.62623	1.56	0	0	0	0	0.2	0.4	11.6	0	0	0	0	1	1	1	15	11.4583	1.30909	0	1		NA
08.10.17	891_fiber2	KO	2017-06-01	M	6.77263	3.92	0	0	0	0	0.2	1.4	9.6	0	0	0	0	1	1	1	0	10	0	0	1		NA
08.10.17	891_fiber3	KO	2017-06-01	M	2.03514	9.8	0	0	0	0	0.2	2	6.4	0	0	0	0	1	1	1	10	6.25	1.6	0	1		NA
08.10.17	891_fiber4	KO	2017-06-01	M	7.83011	5.88	0	0	0	0	0.4	0.4	7.6	0	0	0	0	1	1	1	0	7.91667	0	0	1		NA
08.24.17	892_fiber1	KO	2017-06-01	M	3.08171	1.56	0	0.2	1.4	4.6	9.6	0.2	19.6	0	1	1	1	1	1	1	30	19.1667	1.56522	0	1		NA
08.24.17	892_fiber3	KO	2017-06-01	M	9.70769	0.686	0	0	0	0	0.2	6	9	0	0	0	0	1	1	1	40	7.70833	5.18919	1	0	A
08.24.17	892_fiber4	KO	2017-06-01	M	5.59855	3.92	0	0	0	0	0.2	0.2	4	0	0	0	0	1	1	1	0	4.16667	0	0	1		NA
09.22.17	176_fiber1	KO	2017-07-17	M	5.92131	39.2	0	0	0	0	0	0	0	0	0	0	0	0	0	0	0	0	0	0	0			NR
09.22.17	176_fiber2	KO	2017-07-17	M	3.90469	5.88	0	0	0	0	0	0	1.4	0	0	0	0	0	0	1	0	1.45833	0	0	1		NA
09.22.17	176_fiber3	KO	2017-07-17	M	6.29684	3.92	0	0	0	0.2	2	1.2	15.6	0	0	0	1	1	1	1	25	15.2083	1.64384	0	1		NA
09.22.17	176_fiber4	KO	2017-07-17	M	5.26133	19.6	0.2	0	0	0	0	0	0.4	1	0	0	0	0	0	1	0	0.416667	0	0	1		NA
09.22.17	176_fiber5	KO	2017-07-17	M	4.732	1.56	0	0	0	0	0	0	1.4	0	0	0	0	0	0	1	0	1.45833	0	0	1		NA
09.27.17	066_fiber1	KO	2017-07-03	F	8.12051	0.686	0.2	0	0	0	0.2	4.6	16.6	1	0	0	0	1	1	1	30	16.0417	1.87013	0	1		NA
09.27.17	066_fiber2	KO	2017-07-03	F	3.97857	3.92	0	0	0	0	0.4	3.8	7.6	0	0	0	0	1	1	1	10	7.5	1.33333	0	1		NA
09.27.17	066_fiber3	KO	2017-07-03	F	7.28293	1.56	0	0	0	0.2	2.4	6.8	15.8	0	0	0	1	1	1	1	30	15.2083	1.9726	0	1		NA
09.27.17	066_fiber4	KO	2017-07-03	F	4.56102	1.56	0	0	0	0.8	2.4	6	15.4	0	0	0	1	1	1	1	15	15.4167	0.972973	0	1		NA
10.02.17	170_fiber1	KO	2017-07-17	M	10.432	5.88	0	0	0	0	0	0	4.2	0	0	0	0	0	0	1	0	4.375	0	0	1		NA
10.02.17	170_fiber2	KO	2017-07-17	M	5.72712	1.56	0	0	0	0	0	3	8.6	0	0	0	0	0	1	1	15	8.33333	1.8	0	1		NA
10.02.17	170_fiber3	KO	2017-07-17	M	7.46905	1.56	0	0	0	0	0.2	1.4	7.2	0	0	0	0	1	1	1	25	6.45833	3.87097	1	0	A
10.02.17	170_fiber4	KO	2017-07-17	M	5.39189	19.6	0	0	0	0	0	0	0	0	0	0	0	0	0	0	0	0	0	0	0			NR
10.02.17	170_fiber5	KO	2017-07-17	M	7.55728	3.92	0	0	0	0	0.2	0.8	3	0	0	0	0	1	1	1	0	3.125	0	0	1		NA
10.02.17	170_fiber6	KO	2017-07-17	M	8.38769	1.56	0	0	0	0	0.4	1.4	5	0	0	0	0	1	1	1	0	5.20833	0	0	1		NA
