## Supplementary Materials for "The signaling lipid sphingosine 1-phosphate regulates mechanical pain"

### Sheet: Fig 5b
Input resistance	% change after compound addition
1 µM S1P	VEH	1 mouse, S1PR3 mCherry
59.16	-16.65
3.447	-14.35
13.637	-12.743
47.335	-7.65

### Sheet: Fig 5c
Vm	Ipre - Ipost S1P (pA)	Std. Dev.
-100	-310.142	159.812
-80	-129.307	79.929
-60	29.8875	30.889
-40	222.846	98.9255
-20	500.315	180.786
0	831.449	285.995
20	1174.37	399.698
40	1420.09	459.997
60	1759.27	589.605
80	1980.09	858.922

### Sheet: Fig 5d
Tail current
% change in tail current after compound addition				2 mice, 1 neuron per row		S1PR3 mCherry animals
Linopiridine 50 µM	Linopirdine + S1P 1 µM			S1P	XE 991	XE 991 + S1P
-9.10596	2.088			-45.8	-48.6	-55.5
-31.619	-18.14			-46.5	-32.5	-43
-22.9473	-24.52			-61.2	-50.7	-54.2
-25.05	-22.5238			-86.2	-77.5	-71.5
-56.9498	-56.3257			-70.2	-91.6	-90.06
-40.531	-26.113			-45	-93.4	-89.3
-69.07	-93.95					-40.4
-71.57	-85.27					-71.9
-18.22	-3.519
-66.2	-64.2
-32.85	-19.96

### Sheet: Fig 5-figure supplement 1G
Tail current
% change in tail current after compound addition				3 mice, 1 neuron per measurement
S1PR3 mCherry, VEH	S1PR3 mCherry, S1P 1 µM	S1PR3 KO, S1P 1 µM
36.1842	-21.2923	-13.0372
19.8163	-22.6953	0.178985
13.6696	-22.7802	31.7384
9.14247	-25.9699	33.926
5.74607	-28.3418	-28.144
6.43778	-29.0906	11.625
4.59334	-29.6322	-15.583
3.24933	-29.4816	-4.50579
2.5462	-30.2582	-5.11073
1.51712	-28.5964	8.07758
		-10.2153
		35.7352
		-2.6173
