## Supplementary Materials for "The signaling lipid sphingosine 1-phosphate regulates mechanical pain"

### Sheet: Sheet1
Probe pair	% S1pr3	% Marker	% Co-labeled	% of marker+; S1pr3+	% of S1pr3+; marker+
S1pr3/Scn1a	53.6	30.3	21.4	70.6	39.9
S1pr3/Trpv1	40.7	49.4	27.3	55.2	67.1
S1pr3/Npy2r	35.3	10	7.2	72	20.4
S1pr3/Piezo2	42.6	73.4	35.3	48.1	82.8
S1pr3/Trpa1	47.1	39.7	16.2	40.8	34.4
