## Supplementary Materials for "The signaling lipid sphingosine 1-phosphate regulates mechanical pain"

### Sheet: Fig 7a
Average latencies
CFA
	KO
day	-1	0	1	2
average	7.82	6.44	6.54	6.81
sd	1.38	1.13	2.97	1.51
	Het
day	-1	0	1	2
average	7.23	7.5	3.02	3.83
sd	1.94	1.87	0.18	0.73
Veh
	KO
day	-1	0	1	2
average	7.95	7.64	7.05	8.95
sd	2.3	3.53	2.4	2.11
	Het
day	-1	0	1	2
average	6.22	7.44	6.91	7.81
sd	1.17	3.3	4.77	3.73

### Sheet: Fig 7b
Von Frey (raw vs. normalized)
CFA
	KO
day	-1	0	1	2
average	1.62468	1.69553	0.850145	0.813673		1	1.04361	0.523268	0.50082
sd	0.332819	0.524128	0.0847278	0.200113		0.204852	0.322603	0.0521504	0.12317
	Het
day	-1	0	1	2
average	0.637836	0.77271	0.221858	0.153246		1	1.21145	0.347829	0.24026
sd	0.165629	0.11434	0.148512	0.11172		0.259673	0.179262	0.232837	0.175154
Veh
	KO
day	-1	0	1	2
average	1.04776	1.17471	1.1458	1.02564		1	1.12117	1.09358	0.97889
sd	0.193311	0.239572	0.150136	0.172111		0.1845	0.228652	0.143293	0.164266
	Het
day	-1	0	1	2
average	0.524854	0.737201	0.826156	0.597195		1	1.40458	1.57407	1.13783
sd	0.009752	0.104882	0.463379	0.257533		0.0185804	0.19983	0.882873	0.490676
Normalized to Day -1
	KO CFA		Het CFA		KO Veh		Het Veh
day	average	sd	average	sd	average	sd	average	sd
-1	1	0.204852	1	0.259673	1	0.1845	1	0.0185804
0	1.04361	0.322603	1.21145	0.179262	1.12117	0.228652	1.40458	0.19983
1	0.523268	0.0521504	0.347829	0.232837	1.09358	0.143293	1.57407	0.882873
2	0.50082	0.12317	0.24026	0.175154	0.97889	0.164266	1.13783	0.490676

### Sheet: Fig 7c
SKI II								TY 52156
Day -1		CFA	CFA		PBS	PBS		CFA (left)						PBS (right)
		Left Latency	Left % baseline		Right latency	Right % baseline			TY	stdv	PBS	stdev			TY	stdv	PBS	stdev
SKI II average		9.5081	122.942		8.18	98.0165		Day -1	100	8.79	100	14.185		Day -1	100	9.786	100	25.01
SKI II SD		1.79834	38.7407		1.59623	16.0267		Day 0	116.153	12.2955	137.936	35.2887		Day 0	104.51	19.8588	106.914	35.4702
SKI II SEM		0.679708	14.6426		0.60332	6.05751		Day 1 pre	46.2777	7.83069	45.5773	12.735		Day 1 pre	111.19	23.1477	108.515	32.1774
								Day 1 post	96.1123	20.1216	50.952	15.5248		Day 1 post	100.212	19.174	114.388	24.8764
VEH average		11.7713	131.16		12.958	149.025		Day 2	53.6727	9.82769	50.245	7.73269		Day 2	95.6383	13.3767	110.446	23.0017
VEH SD		5.40525	47.8217		3.34106	66.619
SKI II SEM		2.4173	21.3865		1.49417	29.7929		CFA (left)						PBS (right)
									TY	stdv	PBS	stdev			TY	stdv	PBS	stdev
Day 0								Day -1	100	3.93101	100	6.34372		Day -1	100	4.37643	100	11.1848
		Left Latency	Left % baseline		Right latency	Right % baseline		Day 0	116.153	5.49872	137.936	15.7816		Day 0	104.51	8.88111	106.914	15.8628
SKI II average		8.14524	100		8.4181	100		Day 1 pre	46.2777	3.50199	45.5773	5.69524		Day 1 pre	111.19	10.352	108.515	14.3902
SKI II SD		1.94277	0		1.48252	0		Day 1 post	96.1123	8.99866	50.952	6.94289		Day 1 post	100.212	8.57487	114.388	11.1251
SKI II SEM		0.734298	0		0.56034	0		Day 2	53.6727	4.39508	50.245	3.45817		Day 2	95.6383	5.98223	110.446	10.2867
VEH average		8.88733	100		9.39667	100
VEH SD		1.32874	0		2.92872	0
SKI II SEM		0.594231	0		1.30977	0
Day 1 pre
		Left Latency	Left % baseline		Right latency	Right % baseline
SKI II average		3.60095	46.4749		9.62238	116.174
SKI II SD		0.666916	14.1534		1.18582	17.1046
SKI II SEM		0.25207	5.3495		0.448197	6.46491
VEH average		3.108	34.9439		8.29933	95.1972
VEH SD		1.07346	9.49186		1.61732	32.1036
SKI II SEM		0.480068	4.24489		0.723288	14.3572
Day 1 post
		Left Latency	Left % baseline		Right latency	Right % baseline
SKI II average		9.20095	114.992		8.44714	102.847
SKI II SD		2.48044	29.8191		1.28882	22.6268
SKI II SEM		0.937517	11.2706		0.487127	8.55214
VEH average		3.09467	35.3905		9.89467	113.087
VEH SD		0.695947	8.77205		2.08254	37.9512
SKI II SEM		0.311237	3.92298		0.93134	16.9723
Day 2
		Left Latency	Left % baseline		Right latency	Right % baseline
SKI II average		6.1619	80.9652		9.8919	118.641
SKI II SD		1.33526	31.8804		2.32006	26.7263
SKI II SEM		0.504682	12.0497		0.876902	10.1016
VEH average		3.75267	42.9064		8.96067	104.401
VEH SD		1.20718	13.9203		2.23448	44.8963
SKI II SEM		0.539866	6.22533		0.999288	20.0783

### Sheet: Fig 7d
	SKI II								TY 52156
		Day -1	Day 0	Day 1	Day 1 post	Day 2				Day -1	Day 0	Day 1	Day 1 post	Day 2
SKI II	average	0.806393	0.735634	0.131891	0.839903	0.133254		TY	average	0.553383	0.601108	0.103599	0.595024	0.0587253
	stdev	0.206746	0.1645	0.064995	0.313926	0.0456532			stdev	0.227496	0.273984	0.0550164	0.440226	0.0253716
VEH	average	0.779222	1.04595	0.149665	0.0783024	0.0590563		VEH	average	0.800568	0.810815	0.170301	0.105853	0.124338
	stdev	0.283273	0.353425	0.0527939	0.0360314	0.0442094			stdev	0.105512	0.4826	0.165189	0.0179725	0.0701352
