## Supplementary Materials for "The signaling lipid sphingosine 1-phosphate regulates mechanical pain"

### Sheet: Fig 2a
von Frey 50% threshold				all male animals
SKI II		S1P
pre-injection	post-injection	pre-injection	post-injection
0.77	1.35	0.40446	0.814704
0.52	1.4	0.916216	0.907825
0.77	1.54	0.509601	0.612599
0.62	1.16	0.612599	1.35776
0.72	1.64	0.612599	0.814704
0.91	0.77	0.814704	0.814704
0.91	2.03	0.907825	0.509601
0.52	0.78

### Sheet: Fig 2b
S1P injection + von Frey dose-response		all male mice
6.0 g	4.0 g	2.0 g	1.4 g	1.0 g	0.6 g	0.4 g	10 µM S1P
100	75	100	50	100	25	0
100	100	75	75	50	25	25
100	100	100	50	50	25	50
100	75	75	75	75	0	0
100	100	75	100	50	50	25
100	100	75	75	75	25	25
100	100	100	100	50	50	0
100	100	100	75	50	50	0
6	4	2	1.4	1	0.6	0.4	Veh
100	100	75	100	50	25	0
100	100	75	50	50	50	50
100	75	100	75	75	0	25
100	100	100	75	50	25	25
100	75	100	100	75	0	0
100	100	50	75	50	25	0
100	100	75	50	75	25	0
100	100	100	50	50	50	0

### Sheet: Fig 2c
Wiping
Veh	0.2 µM S1P	2 µM S1P	10 µM S1P	S1PR3 KO - 10 µM
0	0	9	10	0
0	0	9	8	1
1	1	6	6	0

### Sheet: Fig 2d
Radiant heat
Veh	0.2 µM S1P	10 µM S1P	S1PR3 KO - 10 µM
107.31	154.626	40.1627	161.588
134.506	110.492	68.2988	90.0512
91.3604	180.22	58.0008	158.589
			180.222
			149.392
			135.008
			86.0189
			101.54
			125.023
			79.1695

### Sheet: Fig 2e
Mouse	Treatment	pre	post		Treatment	pre	post		50% withdrawal thresholds, von Frey
1	10 nM S1P + SKI II	0.912011	1.80855		50 µM SKI II	0.75808	1.5468
2	10 nM S1P + SKI II	0.94867	1.80855		50 µM SKI II	0.912011	1.33352
3	10 nM S1P + SKI II	0.464307	1.63222		50 µM SKI II	0.94867	1.66823
4	75 nM S1P + SKI II	0.912011	1.30953		50 µM SKI II	0.94867	1.80855
5	75 nM S1P + SKI II	0.912011	0.94867		50 µM SKI II	0.464307	2.42148
6	75 nM S1P + SKI II	0.912011	1.07866		50 µM SKI II	0.94867	1.80855
7	75 nM S1P + SKI II	0.708642	0.836566		50 µM SKI II	0.912011	1.24512
8	200 nM S1P + SKI II	0.912011	0.464307		50 µM SKI II	0.615609	1.85686
9	200 nM S1P + SKI II	0.94867	0.94867		50 µM SKI II	0.912011	1.54711
10	200 nM S1P + SKI II	0.94867	0.724895		50 µM SKI II	0.912011	1.41438
