## Supplementary Materials for "The signaling lipid sphingosine 1-phosphate regulates mechanical pain"

### Sheet: Fig 1a
S1PR3 von Frey	50% threshold	all male animals
KO	HET	WT
1.94	1.01158	0.55
1.715	0.596705	0.71
1.92237	0.385407	0.45
2.06632	0.251507	0.49
1.54527	0.367934	0.44
1.74149	0.907825	0.9
1.53	1.17	0.71
1.7871	1.21
1.95
1.38159
1.70956
1.55

### Sheet: Fig 1b
S1PR3 von Frey	force response	% response out of 4 trials per force
KO	6.0 g	4.0 g	2.0 g	1.4 g	1.0 g	0.6 g	Sex	WT	6.0 g	4.0 g	2.0 g	1.4 g	1.0 g	0.6 g	Sex
1	100	50	50	50	75	50	M	1	100	100	100	75	75	25	M
2	50	75	100	50	75	25	M	2	100	100	50	25	0	25	M
3	100	100	50	50	75	75	M	3	100	75	50	50	75	25	M
4	50	75	100	75	25	25	M	4	100	100	75	75	75	50	F
5	100	50	75	75	25	25	M	5	100	100	100	100	50	100	F
6	100	75	50	25	50	25	M	6	100	100	100	75	75	50	F
7	50	75	25	25	50	25	F	7	100	100	75	50	75	25	F
8	100	50	25	75	25	0	F	8	100	100	100	100	50	50	F
9	75	75	25	50	50	25	F
10	100	100	75	50	25	75	F
11	100	50	75	75	25	50	F
12	75	75	50	75	100	75	F
average	83.3333	70.8333	58.3333	56.25	50	39.5833		average	100	96.875	81.25	68.75	59.375	43.75
sd	22.1906	17.9435	26.8272	18.8445	26.1116	24.9051		sd	0	8.83883	22.1601	25.8775	26.5165	25.8775

### Sheet: Fig 1c
Genotype	Pinprick freq (out of 10 trials)	all male mice
HET	1
HET	1
HET	0.9
HET	0.9
HET	1
HET	1
HET	1
KO	0.3
KO	0.4
KO	0.3
KO	0.5
KO	0.2
KO	0.3

### Sheet: Fig 1d
Tape assay (total bouts)			all male animals
KO	WT	HET
37	40	29
28	37	46
12
19
34

### Sheet: Fig 1f
von Frey	50% threshold
TY 52156		W146		VEH		all male mice
pre-injection	post-injection	pre-injection	post-injection	pre-injection	post-injection
0.609312	1.79821	0.92968	0.912011	1.02725	1.87813
0.762135	0.922571	0.912011	0.565692	0.68399	0.59165
0.509601	1.16054	0.912011	0.75808	0.940481	1.48392
0.610455	1.22253	0.565692	0.912011	0.94867	0.912011
0.610455	0.987438	0.708642	0.857696	0.292968	0.912011
0.814704	0.922571	0.565692	0.785694	0.469116	0.533949
0.417196	0.488495			0.930229	0.912011
0.609312	0.822243			0.973494	0.755136
0.94867	1.66823			1.07866	0.912011
0.685504	1.48897			1.8745	1.08393
				0.724895	0.443726
				0.521951	0.448002
				0.521951	0.799917
				0.448002	0.521951
				0.724895	0.333104
				0.369057	0.448002
				1.04545	0.367523
				0.94867	0.354246
0.657735

### Sheet: Fig 1g
TY 52156 force-response (out of 4 trials)	all male animals
	6.0 g	4.0 g	2.0 g	1.4 g	1.0 g	0.6 g	Treatment
1	100	50	50	75	75	25	TY
2	75	50	50	75	100	50	TY
6	50	75	75	75	25	0	TY
4	75	75	50	100	75	50	TY
3	100	100	100	75	75	25	VEH
5	100	100	100	100	50	50	VEH
7	100	100	75	75	50	50	VEH
8	100	100	100	100	25	25	VEH
